# TDP-43 dysfunction restricts dendritic complexity by inhibiting CREB activation and altering gene expression

**DOI:** 10.1101/2019.12.12.874735

**Authors:** Josiah J. Herzog, Mugdha Deshpande, Weijin Xu, Reazur Rahman, Hannah Suib, Michael Rosbash, Avital A. Rodal, Suzanne Paradis

**Author notes:** Equal Contribution (Josiah J. Herzog, Mugdha Deshpande).

## Abstract

Amyotrophic lateral sclerosis (ALS) and frontotemporal dementia (FTD) are two related neurodegenerative diseases that present with similar TDP-43 pathology in patient tissue. TDP-43 is an RNA-binding protein and forms aggregates in neurons of ALS and FTD patients as well as in a subset of patients diagnosed with other neurodegenerative diseases. Despite our understanding that TDP-43 is essential for many aspects of RNA metabolism, it remains obscure how TDP-43 dysfunction contributes to neurodegeneration. Interestingly, several neurological disorders display altered dendritic morphology and complexity, which are thought to precede neurodegeneration. In this study, we used TRIBE (targets of RNA-binding proteins identified by editing) as a new approach to identify signaling pathways that regulate dendritic branching downstream of TDP-43. We found that TDP-43 targets are enriched for pathways that signal to the CREB transcription factor. We further found that TDP-43 dysfunction inhibits CREB activation and CREB transcriptional output, and restoring CREB signaling rescued defects in dendritic branching. Our data therefore provide a novel mechanism by which TDP-43 dysfunction interferes with dendritic branching, and define new pathways for therapeutic intervention in neurodegenerative diseases.
