## Supplemental Table 1 for "TDP-43 dysfunction restricts dendritic complexity by inhibiting CREB activation and altering gene expression"

### Sheet: Overlap genes from 3 methods
Category	Term	Count	PValue	Genes	List Total	Pop Hits	Pop Total	Fold Enrichment	Bonferroni	Benjamini	FDR
GOTERM_BP_DIRECT	synapse assembly	5	0.00354241	CADM1, MAP1B, AGRN, CDH2, FARP1	120	15	2660	7.38889	0.943352	0.943352	5.30914
GOTERM_BP_DIRECT	protein transport	11	0.00557539	SCAMP1, ARFGAP2, GDI1, CHMP3, SNAP91, RABEP1, ARF3, RAB4A, STXBP1, RAB11A, VAMP2	120	89	2660	2.7397	0.989145	0.895812	8.2358
GOTERM_BP_DIRECT	positive regulation of dendritic spine morphogenesis	4	0.00601764	PAFAH1B1, CAMK2B, CAPRIN1, STAU2	120	9	2660	9.85185	0.992426	0.803611	8.86117
GOTERM_BP_DIRECT	positive regulation of GTPase activity	9	0.0126639	ARFGAP2, GDI1, SMAP2, ABR, RABEP1, ACAP3, RAP1GDS1, AGRN, FARP1	120	71	2660	2.80986	0.999967	0.924046	17.7922
GOTERM_BP_DIRECT	brain development	9	0.0173049	ABR, THRA, CADM1, NF2, PAFAH1B1, DPYSL2, ATP6V0D1, DCLK1, PTPN11	120	75	2660	2.66	0.999999	0.940658	23.536
GOTERM_BP_DIRECT	brain morphogenesis	3	0.0181619	PAFAH1B1, CDH2, AKT3	120	5	2660	13.3	1	0.915528	24.5547
GOTERM_BP_DIRECT	cerebral cortex development	5	0.0202045	LRP1, PTPRS, PAFAH1B1, CDH2, YWHAE	120	24	2660	4.61806	1	0.905482	26.9317
GOTERM_BP_DIRECT	negative regulation of viral release from host cell	3	0.0264519	TRIM35, CHMP3, TRIM32	120	6	2660	11.0833	1	0.933527	33.7748
GOTERM_BP_DIRECT	negative regulation of cell migration	4	0.0267877	ABR, CLIC4, RHOB, TPM1	120	15	2660	5.91111	1	0.912905	34.1251
GOTERM_BP_DIRECT	homophilic cell adhesion via plasma membrane adhesion molecules	4	0.0267877	CDH13, CADM3, CADM1, CDH2	120	15	2660	5.91111	1	0.912905	34.1251
GOTERM_BP_DIRECT	neuromuscular process controlling balance	4	0.0375213	ABR, DLG4, PAFAH1B1, CAMK2B	120	17	2660	5.21569	1	0.954675	44.4507
GOTERM_BP_DIRECT	endosome to lysosome transport	4	0.0435944	CHMP3, SNX27, TRAK1, RHOB	120	18	2660	4.92593	1	0.962302	49.6013
GOTERM_BP_DIRECT	small GTPase mediated signal transduction	7	0.0492456	GDI1, RAN, ARF3, RAP1GDS1, RHOB, RAB11A, RAB6B	120	60	2660	2.58611	1	0.966777	53.9898
Category	Term	Count	PValue	Genes	List Total	Pop Hits	Pop Total	Fold Enrichment	Bonferroni	Benjamini	FDR
KEGG_PATHWAY	Endocytosis	11	0.00473416	ARFGAP2, SMAP2, CHMP3, RABEP1, ACAP3, NEDD4, ARF3, RAB4A, AP2S1, DNAJC6, RAB11A	57	97	1363	2.7117	0.511569	0.511569	5.51538
KEGG_PATHWAY	Adrenergic signaling in cardiomyocytes	6	0.0193079	PPP2R1A, GNAI1, CAMK2B, TPM1, CALM2, AKT3	57	39	1363	3.67881	0.947346	0.770535	20.7919
KEGG_PATHWAY	Oocyte meiosis	5	0.0430638	PPP2R1A, CAMK2B, FBXW11, YWHAE, CALM2	57	33	1363	3.62307	0.998702	0.890912	40.9189

### Sheet: Genes from TDP-43 RIP
Category	Term	Count	PValue	Genes	List Total	Pop Hits	Pop Total	Fold Enrichment	Bonferroni	Benjamini	FDR
GOTERM_BP_DIRECT	in utero embryonic development	46	0.00362061	NM_001135923, NM_001034068, NM_001034069, NM_024146, NM_017022, NM_001033914, NM_031836, NM_016990, NM_053377, NM_031780, NM_207592, NM_022678, NM_031979, NM_001108586, NM_133417, NM_148891, NM_001106923, NM_021852, NM_053795, NM_001100673, NM_012781, NM_001007613, NM_001108393, NM_001108448, NM_019275, NM_001108735, NM_019131, NM_031011, NM_001135893, NM_001106356, NM_001113751, NM_001008309, NM…	1444	63	2660	1.34503	1	1	6.57225
GOTERM_BP_DIRECT	cell adhesion	30	0.00403458	NM_012916, NM_001107740, NM_001033970, NM_031333, NM_053846, NM_001012201, NM_053943, NM_199378, NM_017022, NM_019140, NM_019288, NM_053357, NM_053992, NM_017354, NM_001033665, NM_153303, NM_053893, NM_001029902, NM_001004090, NM_013150, NM_013113, NM_134366, NM_001040186, NM_012811, NM_001107328, NM_001109023, NM_031521, NM_152242, NM_022542, NM_017345, NM_001009967, NM_012752, NM_031653	1444	38	2660	1.45429	1	0.999842	7.29709
GOTERM_BP_DIRECT	negative regulation of gene expression	36	0.00589228	NM_001013059, NM_017041, NM_001077585, NM_022681, NM_001107966, NM_133283, NM_024146, NM_031836, NM_138548, NM_001107313, NM_053357, NM_053460, NM_012992, NM_019220, NM_001014185, NM_022210, NM_053349, NM_001108817, NM_001082541, NM_001082540, NM_057141, NM_013060, NM_153629, NM_171994, NM_001110335, NM_001110336, NM_001110333, NM_001108448, NM_012755, NM_001110334, NM_001108099, NM_024404, NM_05…	1444	48	2660	1.38158	1	0.999802	10.4848
GOTERM_BP_DIRECT	negative regulation of cell growth	23	0.013657	NM_021660, NM_001109541, NM_019197, NM_134368, NM_053474, NM_001004446, NM_053776, NM_001106489, NM_080478, NM_145669, NM_207587, NM_031147, NM_031831, NM_019275, NM_013193, NM_031131, NM_001108246, NM_031816, NM_001109358, NM_001033926, NM_022502, NM_030989, NM_001025660, NM_001108069	1444	29	2660	1.46098	1	1	22.7195
GOTERM_BP_DIRECT	RNA secondary structure unwinding	15	0.0156085	NM_001015018, NM_001015005, NM_001106793, NM_001007613, NM_001013198, NM_199372, NM_001107059, NM_053414, NM_199119, NM_001135801, NM_139098, NM_031630, NM_001108246, NM_133300, NM_001008335	1444	17	2660	1.62539	1	0.999999	25.5354
GOTERM_BP_DIRECT	protein complex assembly	12	0.0235059	NM_057140, NM_022210, NM_001109880, NM_019621, NM_057097, NM_012663, NM_012491, NM_001108099, NM_012499, NM_053358, NM_030989, NM_031751, NM_001108385	1444	13	2660	1.7004	1	1	35.9698
GOTERM_BP_DIRECT	synapse assembly	13	0.0370641	NM_031606, NM_134336, NM_001107287, NM_053992, NM_019217, NM_053410, NM_053846, NM_031333, NM_019167, NM_001012201, NM_175754, NM_134376, NM_080885	1444	15	2660	1.59649	1	1	50.7307
GOTERM_BP_DIRECT	cell cycle	25	0.0382726	NM_133589, NM_013145, NM_052981, NM_001005543, NM_134468, NM_001047846, NM_145678, NM_080905, NM_001106245, NM_080885, NM_031622, NM_001109442, NM_001108069, NM_001128078, NM_171992, NM_031977, NM_013065, NM_022498, NM_172331, NM_147209, NM_133582, NM_001077435, NM_053605, NM_031035, NM_030989	1444	34	2660	1.35449	1	1	51.8767
GOTERM_BP_DIRECT	cell-cell adhesion	56	0.0413146	NM_024397, NM_031986, NM_001009692, NM_001025410, NM_001013869, NM_171983, NM_001107928, NM_001033914, NM_001034911, NM_016990, NM_031831, NM_001108246, NM_031024, NM_019167, NM_001013104, NM_012783, NM_019377, NM_001004223, NM_031603, NM_001109625, NM_019379, NM_001024972, NM_001105897, NM_021852, NM_031342, NM_001024964, NM_206847, NM_031090, NM_001011896, NM_013011, NM_134402, NM_001109882, NM…	1444	86	2660	1.19951	1	1	54.651
GOTERM_BP_DIRECT	neuron differentiation	29	0.0469526	NM_001009674, NM_153297, NM_001108596, NM_024374, NM_139254, NM_022209, NM_053484, NM_053354, NM_080906, NM_053357, NM_001107601, NM_013083, NM_001106571, NM_001127337, NM_080885, NM_001163168, NM_001163169, NM_053349, NM_001077651, NM_001108940, NM_001013205, NM_017212, NM_022498, NM_013060, NM_023023, NM_134370, NM_080585, NM_001106647, NM_053450, NM_012731, NM_080402	1444	41	2660	1.30295	1	1	59.3971
GOTERM_BP_DIRECT	exocytosis	16	0.0476305	NM_130412, NM_001025686, NM_031693, NM_057097, NM_001033970, NM_031726, NM_001100636, NM_001024964, NM_031077, NM_021851, NM_013038, NM_031152, NM_001025063, NM_030991, NM_001009967, NM_138839, NM_080885	1444	20	2660	1.47368	1	1	59.935
Category	Term	Count	PValue	Genes	List Total	Pop Hits	Pop Total	Fold Enrichment	Bonferroni	Benjamini	FDR
KEGG_PATHWAY	Synaptic vesicle cycle	29	0.00011	NM_001011927, NM_212490, NM_001107511, NM_053788, NM_013199, NM_053878, NM_030991, NM_012700, NM_031008, NM_130823, NM_031604, NM_022952, NM_031974, NM_053837, NM_199386, NM_012663, NM_019299, NM_080585, NM_001106681, NM_013038, NM_080583, NM_001013929, NM_001106660, NM_001011992, NM_080689, NM_013018, NM_057213, NM_053884, NM_021748	725	33	1363	1.65212	0.0292914	0.0292914	0.148864
KEGG_PATHWAY	Phosphatidylinositol signaling system	18	0.00085	NM_031606, NM_021660, NM_053316, NM_022301, NM_001033970, NM_022185, NM_017326, NM_001012038, NM_053643, NM_032057, NM_012518, NM_031083, NM_013187, NM_001009967, NM_031143, NM_001105827, NM_031969, NM_053550, NM_001014233	725	19	1363	1.78105	0.198937	0.104979	1.10538
KEGG_PATHWAY	Endocrine and other factor-regulated calcium reabsorption	16	0.0076	NM_013113, NM_012913, NM_022952, NM_001100922, NM_031974, NM_053837, NM_001107511, NM_012506, NM_012504, NM_019299, NM_013199, NM_031152, NM_080583, NM_080689, NM_031008, NM_001159653, NM_001159656	725	18	1363	1.67111	0.862601	0.483986	9.46769
KEGG_PATHWAY	Cell adhesion molecules (CAMs)	13	0.012	NM_017022, NM_001007728, NM_134336, NM_017345, NM_053992, NM_053893, NM_053846, NM_031333, NM_001012201, NM_001047103, NM_013150, NM_031521, NM_019249	725	14	1363	1.74571	0.953072	0.534565	14.2124
KEGG_PATHWAY	mRNA surveillance pathway	29	0.013	NM_001008295, NM_001011890, NM_001106785, NM_147144, NM_001014785, NM_001107986, NM_022209, NM_001025742, NM_001039004, NM_021579, NM_053999, NM_001008344, NM_001170468, NM_057140, NM_001011934, NM_001107586, NM_001100536, NM_013065, NM_022498, NM_001100538, NM_134353, NM_148890, NM_001109023, NM_001135008, NM_001012159, NM_001014245, NM_133300, NM_001025657, NM_001108056	725	39	1363	1.39795	0.962873	0.482466	15.2136
KEGG_PATHWAY	Prostate cancer	19	0.023	NM_031606, NM_031515, NM_171992, NM_080766, NM_175761, NM_022185, NM_133283, NM_024146, NM_001012197, NM_001004082, NM_053357, NM_001108099, NM_024403, NM_033230, NM_001033663, NM_022532, NM_022698, NM_031575, NM_032080, NM_030989	725	24	1363	1.48833	0.99775	0.638015	26.3261
KEGG_PATHWAY	Rheumatoid arthritis	15	0.028	NM_001011927, NM_031604, NM_212490, NM_199386, NM_013156, NM_001110335, NM_031836, NM_001110336, NM_001106681, NM_001110333, NM_031785, NM_001110334, NM_001013929, NM_001106660, NM_031131, NM_001011992, NM_057213, NM_053884, NM_130823	725	18	1363	1.56667	0.999418	0.655005	31.1545
KEGG_PATHWAY	Adrenergic signaling in cardiomyocytes	28	0.029	NM_012913, NM_013145, NM_001034068, NM_001034069, NM_022209, NM_017326, NM_012506, NM_012678, NM_012504, NM_080692, NM_173111, NM_057208, NM_031575, NM_012828, NM_053999, NM_001042356, NM_001159653, NM_001042354, NM_021739, NM_080695, NM_001159656, NM_013113, NM_057140, NM_001100922, NM_013065, NM_022498, NM_012518, NM_001034074, NM_001034073, NM_001034075, NM_001034070, NM_017346, NM_024403, NM_…	725	39	1363	1.34974	0.999487	0.612057	31.5864
KEGG_PATHWAY	Inflammatory mediator regulation of TRP channels	13	0.03	NM_031977, NM_001100922, NM_022498, NM_013065, NM_022185, NM_017326, NM_012518, NM_013187, NM_017322, NM_024154, NM_031969, NM_001159653, NM_001042356, NM_001042354, NM_001159656, NM_021739	725	15	1363	1.62933	0.999668	0.589304	33.058

### Sheet: Genes fromTDP-43 TRIBE
Category	Term	Count	PValue	Genes	List Total	Pop Hits	Pop Total	Fold Enrichment	Bonferroni	Benjamini	FDR
GOTERM_BP_DIRECT	synapse assembly	7	0.00493546	CADM1, GPM6A, MAP1B, SPTBN2, CDH2, AGRN, FARP1	313	15	2660	3.96592	0.999199	0.999199	7.85515
GOTERM_BP_DIRECT	signal transduction	17	0.00656505	MPZL1, SNX27, RANGAP1, YWHAE, MAPK1, YWHAG, NPTXR, NDRG3, GNB1, IPO7, SRGAP3, GRK6, NDRG1, MAPK8, MAPK8IP1, CAP1, AKT3	313	71	2660	2.03483	0.999925	0.991311	10.3188
GOTERM_BP_DIRECT	positive regulation of GTPase activity	16	0.0152722	GDI1, ARFGAP2, ABR, GNAO1, RAP1GDS1, RANGAP1, FARP1, RGMA, SMAP2, RABEP1, ACAP3, ARHGAP1, SRGAP3, TRAPPC4, AGRN, AGAP2	313	71	2660	1.91513	1	0.999384	22.4672
GOTERM_BP_DIRECT	protein localization to plasma membrane	6	0.0238562	ATP1B3, SCN3B, STXBP1, RAB11A, CACNB3, RAB10	313	15	2660	3.39936	1	0.999833	32.9168
GOTERM_BP_DIRECT	regulation of axon extension	4	0.0243786	DPYSL2, CLASP2, RAB21, OLFM1	313	6	2660	5.6656	1	0.999186	33.508
GOTERM_BP_DIRECT	adenylate cyclase-modulating G-protein coupled receptor signaling pathway	4	0.0390108	GNAO1, GNAI1, CNR1, GNA12	313	7	2660	4.85623	1	0.999929	48.2089
GOTERM_BP_DIRECT	small GTPase mediated signal transduction	13	0.0421044	GDI1, RAN, MRAS, ARF3, ARHGAP1, YWHAQ, RAP1GDS1, RHOB, RAB11A, RAB6B, RAB10, AGAP2, RAB21	313	60	2660	1.84132	1	0.999857	50.8977
Category	Term	Count	PValue	Genes	List Total	Pop Hits	Pop Total	Fold Enrichment	Bonferroni	Benjamini	FDR
KEGG_PATHWAY	cGMP-PKG signaling pathway	13	0.000239307	MAPK1, ATP1B3, ATP2A2, GNAI1, MAP2K2, GNA12, PPP3CB, GUCY1B3, PPP1CB, CALM2, AKT3, ATF2, VDAC1	142	38	1363	3.28373	0.0460548	0.0460548	0.298792
KEGG_PATHWAY	Dopaminergic synapse	12	0.00161944	PPP2R1A, GNAO1, GNB1, GNAI1, GNG10, PPP3CB, MAPK8, CAMK2B, PPP1CB, CALM2, AKT3, ATF2	142	40	1363	2.87958	0.273334	0.147553	2.00603
KEGG_PATHWAY	Circadian entrainment	8	0.00189527	MAPK1, GNAO1, GNB1, GNAI1, GNG10, GUCY1B3, CAMK2B, CALM2	142	19	1363	4.04151	0.311832	0.117127	2.34399
KEGG_PATHWAY	Oocyte meiosis	10	0.0046236	MAPK1, PPP2R1A, YWHAG, YWHAQ, PPP3CB, CAMK2B, FBXW11, YWHAE, PPP1CB, CALM2	142	33	1363	2.90866	0.598666	0.204067	5.62959
KEGG_PATHWAY	Adrenergic signaling in cardiomyocytes	11	0.00464679	MAPK1, PPP2R1A, ATP1B3, GNAI1, CACNB3, CAMK2B, TPM1, PPP1CB, CALM2, AKT3, ATF2	142	39	1363	2.7073	0.600504	0.167657	5.65708
KEGG_PATHWAY	Retrograde endocannabinoid signaling	7	0.00520334	MAPK1, GNAO1, GNB1, GNAI1, GNG10, CNR1, MAPK8	142	17	1363	3.95236	0.642183	0.157422	6.31451
KEGG_PATHWAY	cAMP signaling pathway	10	0.00574336	MAPK1, ATP1B3, GNAI1, MAP2K2, GABBR1, MAPK8, CAMK2B, PPP1CB, CALM2, AKT3	142	34	1363	2.82312	0.678483	0.149644	6.94839
KEGG_PATHWAY	Long-term depression	7	0.00957604	MAPK1, PPP2R1A, GNAO1, GNAI1, MAP2K2, GNA12, GUCY1B3	142	19	1363	3.53632	0.849768	0.210966	11.3351
KEGG_PATHWAY	Hippo signaling pathway	10	0.0103847	PPP2R1A, YWHAG, CCND1, NF2, CSNK1E, YWHAQ, DLG4, FBXW11, YWHAE, PPP1CB	142	37	1363	2.59421	0.872096	0.204271	12.2359
KEGG_PATHWAY	Oxytocin signaling pathway	11	0.0115044	MAPK1, CCND1, GNAO1, GNAI1, MAP2K2, PPP3CB, CACNB3, GUCY1B3, CAMK2B, PPP1CB, CALM2	142	44	1363	2.39965	0.897666	0.203837	13.4695
KEGG_PATHWAY	Morphine addiction	6	0.0140783	GNAO1, GNB1, GNAI1, GNG10, GRK6, GABBR1	142	15	1363	3.83944	0.938771	0.224247	16.2447
KEGG_PATHWAY	Endocytosis	18	0.0171393	ARFGAP2, CHMP3, AP2S1, RAB4A, CAPZA1, ARPC4, SMAP2, RABEP1, ACAP3, NEDD4, ARF3, GRK6, DNAJC6, RAB11A, STAM, RAB10, AGAP2, EPN1	142	97	1363	1.78118	0.966817	0.24709	19.4385
KEGG_PATHWAY	Cholinergic synapse	7	0.0202806	MAPK1, GNAO1, GNB1, GNAI1, GNG10, CAMK2B, AKT3	142	22	1363	3.0541	0.982338	0.266911	22.5993
KEGG_PATHWAY	MAPK signaling pathway	12	0.0212535	MAX, MAPK1, MAP2K2, MAPT, MRAS, GNA12, PPP3CB, CACNB3, MAPK8, MAPK8IP1, AKT3, ATF2	142	55	1363	2.09424	0.985478	0.260877	23.5547
KEGG_PATHWAY	Glutamatergic synapse	7	0.0251596	MAPK1, GNAO1, GNB1, GNAI1, GNG10, DLG4, PPP3CB	142	23	1363	2.92131	0.993395	0.284417	27.2829
KEGG_PATHWAY	Estrogen signaling pathway	8	0.0288832	MAPK1, GNAO1, GNAI1, MAP2K2, GABBR1, CALM2, AKT3, ATF2	142	30	1363	2.55962	0.996892	0.302924	30.6804
KEGG_PATHWAY	Glucagon signaling pathway	7	0.0371334	LDHA, PPP3CB, CAMK2B, CALM2, AKT3, ATF2, PYGB	142	25	1363	2.68761	0.999421	0.354999	37.6942
KEGG_PATHWAY	rno05034:Alcoholism	9	0.0411051	MAPK1, GNAO1, GNB1, GNAI1, GNG10, PKIA, PPP1CB, CALM2, ATF2	142	39	1363	2.21506	0.999744	0.368325	40.8324
KEGG_PATHWAY	rno04270:Vascular smooth muscle contraction	6	0.047606	MAPK1, MAP2K2, GNA12, GUCY1B3, PPP1CB, CALM2	142	20	1363	2.87958	0.999933	0.396938	45.6568
KEGG_PATHWAY	rno04514:Cell adhesion molecules (CAMs)	5	0.048197	CADM3, MPZL1, CADM1, CDH2, SDC3	142	14	1363	3.42807	0.999941	0.385264	46.0769
